# A targetable dependency on nonsense-mediated decay for proteostasis and immune control in small cell lung cancer

**DOI:** 10.64898/2026.03.31.715503

**Authors:** Lucia A. Torres Fernández, Volker Boehm, Joel Kaufmann, Agnieszka Rumińska, Jonas P. Becker, Maria Garcia Marquez, Beaunelle de Bruijn, Christian Müller, Nazanin Alavinejad, Laura Lovric, Johanna Bihler, Kian R. Weihrauch, Laura Kaiser, Marcel Schmiel, Lukas Maas, Filippo Beleggia, Olta Ibruli, Bianca Göbel, Vignesh Sakthivelu, Graziella Bosco, Liu Fanyu, Ariadne Androulidaki, Silvia von Karstedt, Maria Cartolano, Johannes Brägelmann, Justinas Valiulis, Joshua D’Rozario, Nina Wobst, Katja Höpker, Felix John, Jürgen Wolf, Alexander Quaas, Stefan Knapp, Poorya Davoodi, Anna Schöllhorn, Cécile Gouttefangeas, Hans-Georg Rammensee, Angelika B. Riemer, Hans C. Reinhardt, Hans A. Schlößer, Niels H. Gehring, Martin Peifer, Roman K. Thomas, Julie George

**Affiliations:** Department of Translational Genomics, University of Cologne, Faculty of Medicine and University Hospital Cologne, Weyertal 115b, 50931 Cologne, Germany; Institute for Genetics, Department of RNA biology, University of Cologne, 50674 Cologne, Germany; Center for Molecular Medicine Cologne (CMMC), University of Cologne, 50931 Cologne, Germany; Division of Immunotherapy and Immunoprevention, German Cancer Research Center (DKFZ), 69120 Heidelberg, Germany; Immunopeptidomics Unit, National Center for Tumor Diseases (NCT), NCT Heidelberg, a partnership between DKFZ and University Hospital, 69120 Heidelberg, Germany; Department of General, Visceral, Thoracic and Transplantation Surgery, University Hospital Cologne, 50931 Cologne, Germany; Institute of Pathology, Faculty of Medicine and University Hospital Cologne, University of Cologne, 50931 Cologne, Germany; Mildred School of Oncology Aachen-Bonn-Cologne-Düsseldorf (MSSO ABCD), Faculty of Medicine and University Hospital Cologne, University of Cologne, 50937 Cologne, Germany; Department I of Internal Medicine, Lung Cancer Group Cologne, Center for Integrated Oncology, University Hospital Cologne, 50931 Cologne, Germany; Department of Hematology and Stem Cell Transplantation, University Hospital Essen, 45147 Essen, Germany; CECAD Cluster of Excellence, Faculty of Medicine and University Hospital Cologne, 50931 Cologne, Germany; Department III of Internal Medicine, Lung Cancer Group Cologne, University Hospital Cologne, 50931 Cologne, Germany; Structural Genomics Consortium (SGC) and Institute of Pharmaceutical Chemistry, Goethe-University Frankfurt, 60438 Frankfurt am Main, Germany; Institute for Immunology, University of Tübingen, 72076 Tübingen, Germany; Cluster of Excellence iFIT (EXC2180) "Image-Guided and Functionally Instructed Tumor Therapies", 72076 Tübingen, Germany; German Cancer Consortium (DKTK) and German Cancer Research Center (DKFZ) partner site Tübingen, 72076 Tübingen, Germany; Molecular Vaccine Design, German Center for Infection Research (DZIF), partner site Heidelberg, 69120 Heidelberg, Germany; Department of Otorhinolaryngology, Head and Neck Surgery, University Hospital Cologne, 50937 Cologne, Germany

## Abstract

Small cell lung cancer (SCLC) is among the deadliest cancers with excessive somatic alterations, expectedly resulting in immunogenic epitopes. However, patient benefit from immunotherapy is limited. We found abundant frameshift mutations in SCLC, regarded as highly immunogenic, counterbalanced by a hyperactive nonsense-mediated decay (NMD) pathway, responsible for frameshift-mRNA degradation. NMD activity correlated with tumor mutational burden (TMB) across cancers, suggesting that SCLC depends on NMD for cellular homeostasis and immune evasion. NMD inhibition impaired SCLC proliferation and induced ER stress-dependent apoptosis in a TMB-dependent manner, thereby enabling pharmacological inhibition *in vivo* which effectively controlled tumor growth. By integrating genome and transcriptome sequencing with MHC-I immunopeptidomics and functional *in vitro* and *in vivo* assays, we identified that NMD inhibition boosted neoantigen expression and presentation by tumor cells and increased T cell recognition, thus enhancing overall tumor immunogenicity and further improving immunotherapy efficacy *in vivo*. Our work shows that SCLC – as a TMB^high^ cancer – relies on NMD for survival and immune escape, uncovering a novel TMB-dependent tractable vulnerability for this devastating disease.
