## Supplementary Tables for "A targetable dependency on nonsense-mediated decay for proteostasis and immune control in small cell lung cancer": Table S1.xlsx

### Sheet: Table S1A
Supplementary Table 1A - Data retrieved from the COSMIC Cancer Browser showing the average number of mutations per sample for each cancer type
*Lung cancers are highlighted with colors corresponding to main figure 1
Cancer Tissue	Synonymous	Missense	Nonsense	insertion Inframe	deletion Inframe	Total inframe	insertion Frameshift	deletion Frameshift	Total Frameshift	Complex	Other	Total
eye	0.523989	4.04906	0.257143	0.0188679	0.115903	0.134771	0.0975741	0.239353	0.336927	0.0291105	0.351482	5.68248
haematopoietic_and_lymphoid_tissue	1.22115	5.86461	0	0.148095	0.0799423	0.228037	0.35644	0.282654	0.639095	0.0207044	1.21492	9.18852
pituitary	0.780784	8.65858	0.129664	0	0.216418	0.216418	0.0289179	0.214552	0.24347	0.00373134	0.611007	10.6437
adrenal_gland	0.558573	9.98138	0.662529	0.0434445	0.368891	0.412335	0.120248	0.364236	0.484484	0.00426687	0.725369	12.8289
autonomic_ganglia	2.51012	11.6168	0.781931	0.0443925	0.143302	0.187695	0.271028	0.496106	0.767134	0.00934579	0.792056	16.6651
testis	2.02773	12.2392	0.655113	0.017331	0.287695	0.305026	0.166378	0.367418	0.533795	0	1.06066	16.8215
thyroid	1.365	14.943	0.837515	0.0457441	0.0677131	0.113457	0.0692237	0.143833	0.213057	0.001018	0.671286	18.1443
gastrointestinal_tract_(site_indeterminate)	0.15311	13.6459	1.38278	0.105263	0.660287	0.76555	0.440191	1.0622	1.50239	0.0909091	0.84689	18.3876
parathyroid	0.979532	12.9532	1.68129	0.0555556	0.707602	0.763158	0.812865	2.27485	3.08772	0.0847953	0.865497	20.4152
pleura	0.772517	14.8141	1.77714	0.0381062	0.310624	0.34873	0.488453	1.22402	1.71247	0.0230947	1.14088	20.5889
vulva	0.104396	17.4835	2.64835	0.0274725	0.148352	0.175824	0.318681	0.516484	0.835165	0.00549451	0.895604	22.1484
large_intestine	12.7183	0	2.85896	0.0668968	0.370002	0.436899	1.08635	3.13864	4.22498	0.00679633	5.14477	25.3907
genital_tract	3.40214	18.726	0.836299	0.0498221	0.259786	0.309609	0.213523	0.66548	0.879004	0.00711744	1.58363	25.7438
thymus	4.17157	16.7157	1.46569	0.112745	0.352941	0.465686	0.759804	0.97549	1.73529	0	1.23529	25.7892
salivary_gland	2.86779	20.4254	1.90258	0.0208748	0.359841	0.380716	0.698807	1.46421	2.16302	0.0198807	1.30119	29.0606
bone	8.48081	17.6014	0.805795	0.0814409	0.46202	0.543461	0.343774	0.826938	1.17071	0.00156617	3.06069	31.6644
soft_tissue	2.57581	24.287	0.597461	0.22439	0.455997	0.680388	0.190845	0.472369	0.663214	0.0317407	3.01537	31.851
pancreas	5.66913	25.347	1.84234	0.0872277	0.175415	0.262643	0.508013	1.10258	1.61059	0.0155455	6.70022	41.4475
penis	0.0446927	32.6872	4.24022	1.48045	2.34637	3.82682	2.1676	2.21788	4.38547	0.0335196	1.57542	46.7933
central_nervous_system	7.13677	32.4869	1.51437	0.0840477	0.254497	0.338544	0.344988	0.582451	0.927439	0.0280719	5.11554	47.5477
ovary	7.43723	29.1823	2.11686	0.0896304	0.362562	0.452192	1.08469	1.13841	2.2231	0.0128685	6.51968	47.9442
meninges	24.4581	18.979	1.40827	0.156852	0.640997	0.797848	0.555493	2.24179	2.79728	0.0147225	4.10589	52.5612
lung_adenocarcinoma (NSCLC)	9.08481	35.9159	2.79944	0.090303	0.513723	0.604026	0.270996	0.445108	0.716104	0.0161472	3.44749	52.5839
kidney	7.80149	33.2239	2.77771	0.0813886	0.764877	0.846266	0.740228	2.03063	2.77086	0.0490082	5.95653	53.4258
breast	8.84977	31.7953	2.97786	0.126491	0.503591	0.630083	0.980353	1.71051	2.69086	0.0446964	7.82626	54.8148
skin	51.5696	0	9.33717	0.0615181	0.228232	0.28975	0.315398	0.650199	0.965597	0.0155215	13.0772	75.2549
biliary_tract	13.9138	51.2841	3.95162	0.413243	0.758649	1.17189	1.61541	2.58459	4.2	0.0278378	12.4503	86.9995
prostate	20.5694	53.0342	3.30599	0.116793	0.525874	0.642667	1.21968	2.53037	3.75005	0.0220904	15.1978	96.5222
urinary_tract	31.3358	66.3937	5.20779	0.0590391	0.302796	0.361835	0.673996	1.31732	1.99131	0.0248371	8.98276	114.298
oesophagus	23.5322	74.3977	7.0811	0.16267	0.605313	0.767983	1.20357	2.51928	3.72285	0.0110484	14.8963	124.409
upper_aerodigestive_tract	23.9382	87.0732	6.25052	1.09034	0.97341	2.06375	1.77319	1.60179	3.37498	0.0176197	9.58177	132.3
lung_large_cell_neuroendocrine (NSCLC)	22.1209	92.2922	8.23174	0.0730479	0.61461	0.687657	1.34761	4.18892	5.53652	0.0403023	5.67003	134.579
cervix	37.0565	100.144	9.11226	0.0477707	0.0859873	0.133758	0.528662	0.272293	0.800955	0.00159236	32.4323	179.682
small_intestine	48.3224	102.991	5.35629	0.303393	1.96208	2.26547	2.84132	7.13872	9.98004	0.00998004	23.2764	192.202
liver	37.0332	115.743	7.21523	0.113058	1.32073	1.43379	0.913869	1.83419	2.74806	0.0278495	35.7949	199.996
lung_squamous_cell (NSCLC)	51.4246	161.816	13.3054	0.385933	0.772959	1.15889	2.21101	2.16873	4.37974	0.0404519	24.4227	256.548
lung_small_cell (SCLC)	34.0999	187.173	14.4696	0.288175	1.23307	1.52124	2.85534	8.2434	11.0987	0.00803674	13.729	262.1
endometrium	55.0598	166.795	16.0284	0.146184	0.64893	0.795115	3.38212	2.12308	5.50521	0.02064	44.95	289.154
stomach	61.3496	178.446	10.1173	0.463462	2.48135	2.94481	5.84731	14.6581	20.5054	0.0409615	24.8008	298.205

### Sheet: Table S1B
Supplementary Table 1B - Number of mutations per sample for the SCLC_George patient cohort
PAT_ID	frame_shift_del	frame_shift_ins	in_frame_del	in_frame_ins	missense	nonsense	silent	splice	Total	Frameshift	In-frame
S02469	8	3	1	0	221	17	81	10	341	11	1
S02496	5	3	1	1	159	10	47	6	232	8	2
S02500	4	1	2	0	84	5	27	4	127	5	2
S02513	5	3	2	0	169	8	54	3	244	8	2
S02515	13	4	1	1	284	26	114	8	451	17	2
S02521	10	4	0	0	398	29	140	14	595	14	0
S02525	21	4	1	0	406	28	138	17	615	25	1
S02544	7	4	6	4	171	10	45	8	255	11	10
S02551	10	0	1	0	122	5	52	2	192	10	1
S02562	15	4	9	2	220	19	86	13	368	19	11
S02563	6	3	0	0	188	11	58	7	273	9	0
S02569	16	4	1	0	309	19	132	15	496	20	1
S02608	9	5	0	0	233	15	90	6	358	14	0
S02618	13	3	1	0	201	10	69	10	307	16	1
S02621	0	0	0	0	0	0	5	0	5	0	0
S02658	6	2	7	4	171	12	69	11	282	8	11
S02671	8	7	3	2	259	12	117	14	422	15	5
S02699	4	2	1	0	126	4	53	1	191	6	1
S02706	3	0	5	1	140	10	44	11	214	3	6
S02707	3	1	0	0	119	11	40	7	181	4	0
S02708	12	3	0	0	211	7	77	11	321	15	0
S02709	8	3	0	0	295	31	93	11	441	11	0
S02714	11	6	1	0	186	19	55	5	283	17	1
S02718	6	4	0	0	204	23	78	9	324	10	0
S02722	1	0	2	0	112	7	37	5	164	1	2
S02724	12	2	0	0	431	28	132	24	629	14	0
S02725	12	6	1	2	196	18	63	9	307	18	3
S02730	20	3	6	1	398	28	132	23	611	23	7
S02731	5	1	2	0	47	2	22	2	81	6	2
S02732	9	2	1	1	184	17	65	11	290	11	2
S02737	8	1	2	0	200	16	70	15	312	9	2
S02738	39	23	48	32	450	18	335	24	969	62	80
S02740	3	0	0	0	34	1	18	2	58	3	0
S02741	6	2	0	0	176	8	59	8	259	8	0
S02742	0	0	1	0	4	0	6	0	11	0	1
S02750	3	2	2	0	151	14	53	3	228	5	2
S02751	7	0	0	0	205	7	66	11	296	7	0
S02760	1	0	2	0	14	2	13	2	34	1	2
S02761	8	3	0	1	85	5	31	7	140	11	1
S02762	8	3	0	0	217	14	89	15	346	11	0
S02764	20	4	1	1	443	33	162	22	686	24	2
S02765	2	0	0	0	28	3	4	0	37	2	0
S02767	15	4	3	1	451	44	162	21	701	19	4
S02768	18	4	3	0	326	20	107	10	488	22	3
S02769	7	2	7	0	198	10	91	6	321	9	7
S02770	5	2	1	0	224	8	82	11	333	7	1
S02772	5	3	1	0	157	10	57	13	246	8	1
S02774	2	3	0	0	230	12	80	9	336	5	0
S02775	15	3	2	0	307	21	126	16	490	18	2
S02776	0	0	0	0	23	4	7	0	34	0	0
S02782	16	3	1	0	242	23	102	8	395	19	1
S02783	7	3	0	0	241	12	93	10	366	10	0
S02784	19	7	2	0	547	34	181	26	816	26	2
S02786	3	1	1	0	565	50	223	27	870	4	1
S02790	3	2	0	0	62	6	21	2	96	5	0
S02806	14	1	1	1	347	18	120	16	518	15	2
S02814	9	3	11	0	103	9	48	10	193	12	11
S02816	0	0	0	0	1	0	0	1	2	0	0
S02829	1	3	0	0	84	7	38	1	134	4	0
S02840	11	3	2	1	251	18	85	11	382	14	3
S02841	22	5	7	3	520	35	262	17	871	27	10
S02845	11	2	1	0	378	27	138	11	568	13	1
S02869	17	5	1	1	441	34	182	16	697	22	2
S02870	8	0	0	0	133	19	56	7	223	8	0
S02874	40	23	10	3	758	60	300	33	1227	63	13
S02875	6	0	0	0	23	1	12	0	42	6	0
S02878	6	1	3	1	142	7	56	6	222	7	4
S02881	7	0	0	1	223	20	70	19	340	7	1
S02883	18	3	1	0	203	9	61	6	301	21	1
S02889	9	3	0	0	169	6	58	4	249	12	0
S02892	9	3	0	1	113	3	53	3	185	12	1
S02895	14	4	0	0	296	27	116	14	471	18	0
S02896	13	2	2	1	318	30	96	13	475	15	3
S02899	16	3	0	0	227	23	98	13	380	19	0
S02900	14	3	0	0	387	40	167	19	630	17	0
S02906	14	0	1	1	208	18	81	7	330	14	2
S02907	6	0	1	0	199	17	68	2	293	6	1
S02910	3	3	0	0	155	21	56	12	250	6	0
S02912	10	5	3	0	341	25	125	20	529	15	3
S02913	31	15	4	0	928	72	299	30	1379	46	4
S02914	9	4	1	1	261	26	77	11	390	13	2
S02917	33	5	1	0	655	49	218	21	982	38	1
S02918	7	1	4	2	122	6	42	5	189	8	6
S02945	8	0	1	0	305	18	122	16	470	8	1
S02946	47	19	50	27	432	35	197	30	837	66	77
S02953	15	4	1	1	273	26	99	17	436	19	2
S02955	7	3	0	0	366	39	135	13	563	10	0
S02966	21	1	0	1	270	22	100	10	425	22	1
S02968	22	2	0	0	361	27	125	10	547	24	0
S02969	13	7	0	0	272	26	105	6	429	20	0
S02971	4	0	2	1	150	12	44	4	217	4	3
S02974	2	1	1	0	47	1	14	4	70	3	1
S02975	8	2	0	0	562	26	237	13	848	10	0
S02976	17	4	4	1	299	28	112	18	483	21	5
S02977	10	4	0	0	192	12	90	13	321	14	0
S02978	15	5	0	0	498	38	164	37	757	20	0
S02979	6	1	1	0	75	8	29	0	120	7	1
S02980	5	3	3	0	168	15	283	5	482	8	3
S02981	10	3	0	1	104	3	40	3	164	13	1
S02982	4	6	1	0	212	19	190	10	442	10	1
S02983	11	6	1	0	233	14	123	7	395	17	1
S02984	1	1	1	1	83	3	22	2	114	2	2
S02986	10	4	1	1	269	22	83	10	400	14	2
S02987	5	3	0	0	128	10	50	5	201	8	0
S02990	5	3	0	0	260	14	99	8	389	8	0
S02991	11	2	0	0	340	26	122	21	522	13	0
S02992	6	0	2	0	167	15	75	7	272	6	2
S02993	47	15	2	0	843	65	352	39	1363	62	2
S02994	51	19	11	1	4876	87	3366	36	8447	70	12
S02995	7	1	2	0	175	14	56	6	261	8	2
S03001	9	6	0	0	264	24	83	6	392	15	0
S03002	4	1	0	0	140	7	47	6	205	5	0
S03014	14	5	1	1	289	24	71	13	418	19	2
S03017	5	1	2	0	208	20	56	8	300	6	2
S03018	6	1	1	0	38	1	20	5	72	7	1
S03019	13	1	2	0	266	13	91	7	393	14	2
S03020	8	2	0	0	1670	18	926	11	2635	10	0
S03021	4	3	1	0	155	13	56	4	236	7	1
S03022	5	2	0	0	64	7	30	2	110	7	0
S03023	5	0	0	0	74	10	32	5	126	5	0
S03024	9	1	0	0	120	12	58	5	205	10	0
S03025	6	1	1	0	146	9	56	8	227	7	1
S03027	9	2	0	0	248	15	80	13	367	11	0
S03028	7	3	0	0	217	11	70	15	323	10	0
S03029	4	0	0	0	90	5	30	3	132	4	0
S03030	12	3	1	0	370	21	118	18	543	15	1
S03032	14	3	0	1	310	17	91	12	448	17	1
S03033	5	1	1	0	222	14	66	9	318	6	1
S03034	2	1	0	0	43	4	22	2	74	3	0
S03035	2	3	0	0	88	5	34	4	136	5	0
S03037	20	4	2	1	656	37	247	20	987	24	3
S03038	24	4	0	0	319	17	100	9	473	28	0
S03039	3	0	1	0	132	8	45	3	192	3	1
S03040	14	1	0	0	381	28	123	14	561	15	0
S03042	13	0	0	0	181	13	78	4	289	13	0
S03043	8	2	2	0	187	14	67	9	289	10	2
S03044	4	1	1	0	29	1	21	0	57	5	1
S03045	4	1	1	1	127	11	58	8	211	5	2
S03047	13	3	0	0	497	37	187	14	751	16	0
S03048	5	0	0	0	53	2	13	1	74	5	0
S03049	7	0	1	0	220	25	83	7	343	7	1
S03051	8	1	1	0	192	12	71	4	289	9	1
S03052	15	5	1	0	342	17	128	14	522	20	1
S03053	5	1	1	0	221	23	89	12	352	6	1
S03054	9	1	3	0	114	8	38	3	176	10	3
S03055	5	4	1	0	178	8	66	6	268	9	1
S03056	20	6	0	0	445	32	162	11	676	26	0
S03057	10	2	0	0	232	10	169	8	431	12	0
S03061	7	3	0	0	175	7	65	3	260	10	0
S03062	9	0	0	0	103	4	39	5	160	9	0
S03064	10	2	3	0	299	23	91	10	438	12	3
S03065	0	0	0	0	5	0	1	0	6	0	0
S03066	4	2	0	0	123	6	45	6	186	6	0
S03067	46	6	1	0	462	23	163	23	724	52	1
S03068	8	1	0	0	247	19	77	9	361	9	0
S03069	8	0	0	0	200	8	66	7	289	8	0
S03075	10	5	2	1	270	16	99	16	419	15	3
S03103	8	2	0	0	181	14	53	6	264	10	0
S03104	14	3	0	0	556	19	252	14	858	17	0
S03105	14	3	0	0	292	22	103	18	452	17	0
S03106	30	7	3	0	774	53	357	45	1269	37	3
S03108	6	1	2	0	213	17	74	9	322	7	2
S03109	10	5	0	1	290	9	90	12	417	15	1
S03110	9	1	1	1	214	17	82	6	331	10	2
S03111	8	3	2	0	171	18	61	13	276	11	2
S03116	22	5	12	0	313	22	127	14	515	27	12
S03118	10	0	1	0	239	15	75	8	348	10	1
S03119	15	5	2	1	316	15	121	6	481	20	3
S03120	12	1	2	0	171	13	71	10	280	13	2
S03125	12	2	2	0	345	28	109	15	513	14	2
S03132	9	1	1	1	267	22	93	13	407	10	2
S03135	6	0	0	0	108	11	50	5	180	6	0
S03136	12	3	0	0	181	25	85	10	316	15	0
S03138	6	5	0	0	175	9	55	8	258	11	0
S03139	13	1	1	1	331	19	108	10	484	14	2
S03140	1	2	0	0	131	9	38	5	186	3	0
S03141	5	0	1	0	81	2	23	4	116	5	1
S03142	13	2	2	0	239	17	84	16	373	15	2
S03143	5	7	1	0	283	13	102	13	424	12	1
S03144	11	2	2	3	289	21	81	11	420	13	5
S03145	10	3	1	0	319	13	146	5	497	13	1
S03146	8	1	0	0	148	8	47	7	219	9	0
S03147	11	2	0	0	167	15	56	10	261	13	0
S03149	12	1	2	0	197	20	70	8	310	13	2
S03150	14	5	1	0	334	26	133	14	527	19	1
S03151	9	2	1	0	144	7	51	4	218	11	1
S03155	14	6	1	1	411	35	124	18	610	20	2
S03158	5	0	3	1	110	10	42	3	174	5	4
S03159	13	3	1	0	339	18	91	20	485	16	1
S03160	4	0	1	0	128	11	43	4	191	4	1
S03161	4	2	1	0	163	10	35	5	220	6	1
S03162	7	2	2	0	137	3	51	7	209	9	2
S03163	1	3	0	0	104	1	39	4	152	4	0
S03164	10	4	3	0	327	23	136	11	514	14	3
S03166	16	5	1	0	257	21	93	13	406	21	1
S03167	4	4	0	0	202	11	75	7	303	8	0
S03168	4	1	2	0	229	12	79	8	335	5	2
S03169	11	1	0	0	246	14	85	11	368	12	0
S03173	14	1	0	2	342	27	103	15	504	15	2
S03178	8	3	2	1	214	20	79	4	331	11	3
S03179	5	8	0	0	235	19	77	21	365	13	0
S03197	17	5	1	0	399	29	131	22	604	22	1
S03198	8	3	1	1	333	17	98	19	480	11	2
S03199	12	3	2	0	246	22	78	9	372	15	2
S03201	10	7	1	0	345	27	87	19	496	17	1
S03202	17	1	2	0	276	15	80	8	399	18	2
S03205	27	5	5	0	457	32	194	28	748	32	5
S03206	6	1	0	1	150	11	45	7	221	7	1
S03207	13	5	1	1	341	26	116	20	523	18	2
S03210	12	1	0	0	183	17	57	12	282	13	0
S032113	12	2	3	0	246	22	80	10	375	14	3
S03212	3	1	0	0	94	8	33	5	144	4	0
S03213	13	2	2	0	230	21	73	8	349	15	2
S03215	2	4	0	1	160	9	59	9	244	6	1
S03219	10	1	3	0	142	9	48	7	220	11	3
S03220	4	1	2	0	150	10	58	3	228	5	2
S03221	11	6	1	0	227	15	78	8	346	17	1
S03222	9	2	0	0	158	16	59	7	251	11	0
S03223	2	4	2	0	199	5	78	4	294	6	2
S03227	14	1	0	0	290	18	91	14	428	15	0
S03234	0	0	1	0	0	0	0	0	1	0	1
S03308	8	3	1	0	174	10	52	10	258	11	1
S03309	9	2	0	1	138	13	59	5	227	11	1
S03311	6	1	2	0	142	9	59	5	224	7	2
S03312	5	2	1	0	129	11	37	2	187	7	1
S03313	13	1	0	0	241	17	81	11	364	14	0
S03315	7	4	1	2	202	9	57	10	292	11	3
S03317	12	2	0	0	130	10	50	4	208	14	0
S03318	9	0	6	0	371	13	197	10	606	9	6
S03319	3	0	2	0	161	9	57	7	239	3	2
S03321	8	0	1	1	174	14	58	4	260	8	2
S03322	9	2	3	1	221	20	100	10	366	11	4
S03323	14	3	4	1	234	10	98	9	373	17	5
S03324	12	3	2	1	318	25	114	11	486	15	3
S03325	12	8	1	0	316	21	109	14	481	20	1
S03332	6	1	0	0	106	13	43	6	175	7	0
S03333	9	3	0	1	392	28	260	11	704	12	1
S03356	5	6	1	0	243	11	73	7	346	11	1
S03357	12	5	0	1	218	12	100	10	358	17	1
S03358	12	0	1	0	304	24	113	12	466	12	1
S03360	5	3	1	0	182	8	52	11	262	8	1
S03362	1	0	2	0	243	26	88	16	376	1	2
S03363	26	3	3	0	296	19	106	12	465	29	3
S03364	18	3	0	0	609	33	293	16	972	21	0
S03365	11	3	0	0	596	17	293	4	924	14	0
S03366	13	4	3	0	172	16	63	6	277	17	3
S03367	10	0	3	0	146	7	63	5	234	10	3
S03368	7	2	0	0	187	11	75	10	292	9	0
S03369	13	3	0	0	242	14	79	14	365	16	0
S03371	11	4	0	1	395	32	142	17	602	15	1
S03372	10	3	1	0	391	17	157	16	595	13	1
S03373	4	2	4	0	911	17	599	4	1541	6	4
S03374	27	6	1	0	800	47	283	35	1199	33	1
S03375	12	6	1	0	236	19	84	9	367	18	1
S03378	8	2	0	0	170	18	60	8	266	10	0
S03381	3	6	3	1	155	4	51	8	231	9	4
S03387	1	0	0	0	48	2	67	2	120	1	0
S03388	4	0	1	0	195	15	78	6	299	4	1
S03390	54	15	2	1	1340	141	477	76	2106	69	3
S03391	9	2	0	0	154	12	109	7	293	11	0
S03392	11	4	2	1	370	18	167	23	596	15	3
S03396	14	3	1	0	349	25	122	13	527	17	1
S03397	5	0	1	0	221	20	87	13	347	5	1
S03398	8	0	1	0	211	22	71	9	322	8	1
S03399	8	2	1	0	98	12	30	4	155	10	1
S03400	6	2	1	2	137	10	45	4	207	8	3
S03401	1	2	0	0	55	6	21	3	88	3	0
S03402	5	2	0	0	123	9	40	6	185	7	0
S03403	7	5	0	0	245	13	123	8	401	12	0
S03404	5	2	2	0	292	25	82	19	427	7	2
S03405	36	12	2	0	392	22	176	23	663	48	2
S03406	7	1	0	0	129	10	41	2	190	8	0
S03407	4	1	1	0	123	9	46	2	186	5	1
S03408	13	1	3	0	207	19	73	14	330	14	3
S03409	4	2	2	0	108	10	47	4	177	6	2
S03410	17	2	3	1	268	11	84	11	397	19	4
S03411	21	0	2	0	260	18	88	9	398	21	2
S03413	17	2	2	1	418	26	137	20	623	19	3
S03415	5	1	2	1	219	5	85	14	332	6	3
S03417	14	8	1	0	516	34	174	30	777	22	1
S03418	4	0	1	0	162	7	69	13	256	4	1
S03419	4	1	0	0	208	15	67	10	305	5	0
S03420	14	0	2	0	317	19	106	13	471	14	2
S03421	5	2	1	0	299	24	121	22	474	7	1
S03422	0	1	1	0	61	6	22	1	92	1	1
S03423	12	3	0	0	273	28	103	14	433	15	0
S03424	17	3	1	0	352	23	108	19	523	20	1
S03425	20	5	1	0	287	23	95	16	447	25	1
S03426	13	3	0	0	290	30	113	12	461	16	0
S03427	4	1	0	0	241	16	80	9	351	5	0
S03428	3	3	0	1	103	11	57	1	179	6	1
S03429	6	0	1	0	141	11	56	5	220	6	1
S03430	20	6	4	0	563	41	200	29	863	26	4
S03431	12	3	1	0	229	22	105	14	386	15	1
S03432	3	2	0	0	190	12	83	11	301	5	0
S03433	28	7	4	1	412	30	135	12	629	35	5
S03435	3	2	1	0	520	11	296	10	843	5	1
S03436	7	0	2	0	304	10	169	5	497	7	2
S03437	1	2	0	0	285	7	154	5	454	3	0
S03440	6	3	0	0	223	10	75	9	326	9	0
S03441	11	1	0	1	254	14	93	15	389	12	1
S03442	12	0	0	1	234	12	78	10	347	12	1
S03443	16	5	1	1	396	20	143	15	597	21	2
S03445	8	1	0	0	254	14	73	8	358	9	0
S03446	10	4	1	0	197	16	71	5	304	14	1
S03447	13	1	0	0	291	25	92	12	434	14	0
S03448	3	0	0	0	123	7	46	6	185	3	0
S03449	6	2	1	0	184	13	77	4	287	8	1
S03450	6	0	1	0	183	12	66	4	272	6	1
S03452	9	3	2	0	146	7	56	9	232	12	2
S03453	8	1	0	0	388	28	131	23	579	9	0
S03454	3	5	0	1	108	5	46	5	173	8	1
S03455	5	1	0	0	152	8	58	8	232	6	0
S03456	6	1	0	0	207	15	68	9	306	7	0
S03457	0	0	0	0	51	2	21	0	74	0	0
S03458	11	2	1	0	534	26	220	15	809	13	1
S03459	1	3	1	0	34	5	20	0	64	4	1
S03460	5	1	2	0	136	9	52	7	212	6	2
S03461	17	5	0	0	417	41	129	16	625	22	0
S03462	6	2	2	0	79	3	43	4	139	8	2
S03463	10	2	0	0	143	8	66	13	242	12	0
S03464	12	2	1	0	294	21	87	13	430	14	1
S03465	4	5	1	1	238	9	128	5	391	9	2
S03466	12	2	0	0	138	11	45	6	214	14	0
S03467	11	6	0	0	651	29	320	11	1028	17	0
S03468	2	0	0	1	173	22	79	6	283	2	1
S03469	5	1	2	0	108	5	46	6	173	6	2
S03470	7	3	1	0	359	22	108	12	512	10	1
S03471	6	1	2	0	280	17	89	11	406	7	2
S03473	16	3	6	1	157	9	62	7	261	19	7
S03474	12	4	0	0	257	25	94	14	406	16	0
S03475	14	2	2	0	276	21	92	6	413	16	2
S03476	16	3	1	0	306	27	109	24	486	19	1
S03477	5	1	0	1	205	11	63	10	296	6	1
S03478	7	5	0	0	195	16	73	13	309	12	0
S03479	10	2	0	0	223	13	80	8	336	12	0
S03480	9	5	1	2	188	11	58	8	282	14	3
S03481	14	2	1	0	213	14	83	16	343	16	1
S03482	13	1	0	0	368	23	145	14	564	14	0
S03483	8	3	1	0	232	22	78	15	359	11	1
S03484	11	3	5	0	192	16	73	8	308	14	5
S03485	6	4	2	0	167	16	55	13	263	10	2
S03486	14	1	2	0	370	25	123	17	552	15	2
S03487	4	1	0	0	157	9	49	11	231	5	0
S03488	10	4	0	0	161	9	51	9	244	14	0
S03490	3	1	1	0	263	17	115	10	410	4	1
S03491	4	1	0	1	63	4	28	1	102	5	1
S03492	7	2	2	0	279	16	126	6	438	9	2
S03493	12	4	1	0	262	19	123	13	434	16	1
S03495	8	3	0	0	223	12	72	12	330	11	0
S03496	3	0	1	1	100	8	33	2	148	3	2
S03497	16	2	3	0	262	26	87	16	412	18	3
S03498	9	0	0	0	162	11	52	12	246	9	0
S03499	21	5	1	1	453	34	162	24	701	26	2
S03500	16	5	2	2	439	29	372	24	889	21	4
S03502	9	1	1	1	203	15	135	10	375	10	2
S03505	12	3	1	0	204	15	84	5	324	15	1
S03508	11	3	2	0	154	10	71	10	261	14	2
S03510	8	2	1	0	199	10	82	15	317	10	1
S03516	7	0	1	0	182	14	94	11	309	7	1
S03517	9	1	1	1	138	5	59	9	223	10	2
S03522	7	6	0	0	228	18	82	12	353	13	0
S03524	11	2	0	0	208	15	108	10	354	13	0
S03525	12	2	0	0	124	8	46	7	199	14	0
S03530	11	3	2	0	246	20	90	9	381	14	2
S03531	11	2	0	0	312	22	112	12	471	13	0
S03532	22	7	3	0	354	25	154	16	581	29	3
S03534	48	39	1	2	393	24	211	22	740	87	3
S03548	20	3	2	0	495	44	181	32	777	23	2
S03567	4	1	1	0	163	9	54	7	239	5	1
S03579	2	2	0	1	220	9	106	9	349	4	1
S03588	16	3	0	0	348	22	138	10	537	19	0
S03589	5	0	1	1	107	8	81	7	210	5	2
S03700	4	3	0	0	200	13	72	4	296	7	0
S03701	2	2	1	0	159	9	52	8	233	4	1
S03702	11	1	2	0	164	12	71	7	268	12	2
S03703	10	3	4	1	289	25	83	12	427	13	5
S03704	12	1	1	0	295	17	76	6	408	13	1
S03705	13	2	3	0	339	16	122	19	514	15	3
S03706	12	3	0	0	215	13	82	11	336	15	0
S03708	9	3	3	0	201	11	75	12	314	12	3
S03709	31	20	6	0	333	30	123	10	553	51	6
S03710	14	1	2	1	276	24	84	5	407	15	3
S03711	15	0	2	0	283	22	86	11	419	15	2
S03712	10	2	1	0	102	3	38	3	159	12	1
S03713	6	2	0	0	149	14	46	5	222	8	0
S03714	10	1	0	0	199	17	64	6	297	11	0
S03715	1	1	0	1	63	7	30	3	106	2	1
S03716	15	5	3	0	389	23	133	13	581	20	3
S03717	6	1	1	1	134	7	45	6	201	7	2
S03718	26	6	1	0	591	54	203	27	908	32	1
S03719	1	1	0	1	83	4	42	5	137	2	1
S03720	14	6	0	1	279	23	109	11	443	20	1
S03721	10	2	0	0	134	10	55	7	218	12	0
S03722	10	4	2	0	265	28	89	8	406	14	2
S03723	2	4	1	1	84	7	30	7	136	6	2
S03724	8	6	0	0	250	19	86	15	384	14	0
S03725	4	4	0	0	87	3	28	1	127	8	0
S03727	13	5	1	0	251	13	100	8	391	18	1
S03728	12	4	0	0	206	17	86	9	334	16	0
S03729	16	3	1	0	400	35	158	13	626	19	1
S03730	8	1	0	0	181	10	58	14	272	9	0
S03731	23	1	14	4	395	28	141	18	624	24	18
S03732	9	3	0	0	687	16	358	9	1082	12	0
S03733	16	4	1	1	380	26	141	19	588	20	2
S03734	6	3	2	0	209	24	99	8	351	9	2
S03735	11	4	2	0	180	18	57	9	281	15	2
S03736	1	1	2	0	276	7	176	2	465	2	2
S03737	12	0	0	0	225	14	79	10	340	12	0
S03738	3	2	0	1	136	8	61	9	220	5	1
S03739	7	1	0	0	101	4	36	8	157	8	0
S03740	25	9	2	1	647	35	214	35	968	34	3
S03741	4	4	0	0	158	9	46	2	223	8	0
S03742	12	1	1	0	285	18	130	15	462	13	1
S03743	4	5	5	1	311	20	103	15	464	9	6
S03744	10	6	1	0	288	15	88	11	419	16	1
S03745	24	8	21	6	394	18	172	18	661	32	27
S03747	11	1	1	0	292	21	90	12	428	12	1
S03748	10	0	2	0	217	17	72	13	331	10	2
S03749	8	1	1	0	376	17	167	12	582	9	1
S03752	2	0	1	0	58	1	19	0	81	2	1
S03753	4	1	2	0	188	9	76	11	291	5	2
S03754	6	3	0	0	132	6	44	4	195	9	0
S03755	3	0	0	0	71	5	29	5	113	3	0
S03756	9	2	2	0	371	19	148	15	566	11	2
S03757	12	6	3	2	272	18	93	16	422	18	5
S03758	8	3	0	0	206	12	61	12	302	11	0
S03759	9	3	1	0	413	15	172	8	621	12	1
S03760	9	3	1	0	413	15	172	8	621	12	1
S03761	4	1	0	0	223	14	80	9	331	5	0
S03763	14	1	0	0	283	23	101	16	438	15	0
S03764	10	1	1	1	317	24	111	11	476	11	2
S03765	13	7	1	0	854	35	415	15	1340	20	1
S03766	8	2	0	0	487	24	204	17	742	10	0
S03767	6	5	2	0	447	12	205	10	687	11	2
S03768	17	1	1	0	432	26	149	10	636	18	1
S03770	13	3	0	0	277	20	92	10	415	16	0
S03771	12	1	0	0	235	17	93	11	369	13	0
S03772	23	2	0	0	489	23	197	20	754	25	0
S03803	8	0	1	0	178	13	79	12	291	8	1
S03821	1	0	0	1	61	2	124	0	189	1	1
S03862	22	7	4	0	484	38	199	34	788	29	4
S06207	9	3	0	0	155	12	60	1	240	12	0
S06208	5	1	0	0	153	12	62	2	235	6	0
S06211	7	0	1	0	96	11	37	1	153	7	1
Average mutations per sample	10.1978	2.86517	1.48764	0.435955	263.506	17.0629	105.962	10.6247	412.142	13.0629	1.9236

### Sheet: Table S1C
Supplementary Table 1C - Cellular models experimentally employed in this study
Cell Line	Species	Cancer	Subtype
HEK293T	Human	High NMD control	Embryonic Kidney
COR-L279	Human	SCLC	NE-High
COR-L47	Human	SCLC	NE-High
COR-L88	Human	SCLC	NE-High
CPC-N	Human	SCLC	NE-High
DMS-153	Human	SCLC	NE-High
DMS114	Human	SMARCA-UT	NE-Low
DMS273	Human	SCLC	NE-High
DMS454	Human	SCLC	NE-High
DMS53	Human	SCLC	NE-High
DMS79	Human	SCLC	NE-High
GLC-1	Human	SCLC	NE-High
GLC-8	Human	SCLC	NE-High
GLC-2	Human	SCLC	NE-Low
H1048	Human	SCLC	NE-Low
H1092	Human	SCLC	NE-High
H1341	Human	Cervix small cell carcinoma	NE-High
H146	Human	SCLC	NE-High
H1694	Human	SCLC	NE-High
H1836	Human	SCLC	NE-High
H187	Human	SCLC	NE-High
H1882	Human	SCLC	NE-High
H1930	Human	SCLC	NE-High
H196	Human	SCLC	NE-Low
H1963	Human	SCLC	NE-High
H2029	Human	SCLC	NE-High
H2081	Human	SCLC	NE-High
H209	Human	SCLC	NE-High
H2141	Human	SCLC	NE-High
H2171	Human	SCLC	NE-High
H345	Human	SCLC	NE-High
H446	Human	SCLC	NE-High
H524	Human	SCLC	NE-High
H526	Human	SCLC	NE-Low
H69	Human	SCLC	NE-High
H774	Human	SCLC	NE-High
H82	Human	SCLC	NE-High
H841	Human	SMARCA-UT	NE-Low
H889	Human	SCLC	NE-High
N417	Human	SCLC	NE-High
SBC4	Human	SCLC	NE-High
SBC7	Human	SCLC	NE-High
SCLC-21H	Human	SCLC	NE-High
SCLC-22H	Human	SCLC	NE-High
SHP77	Human	SCLC	NE-High
SW1271	Human	SMARCA-UT	NE-Low
S03381	Human	SCLC, primary	NE-High
S03536	Human	SCLC, primary	NE-High
S03548	Human	SCLC, primary	NE-High
S03847	Human	SCLC, primary	NE-High
S03888	Human	SCLC, primary	NE-High
S03892	Human	SCLC, primary	NE-High
RP35	Murine	SCLC, primary	NE-High
RP181	Murine	SCLC, primary	NE-Low
RP1380	Murine	SCLC, primary	NE-Low
RP1383	Murine	SCLC, primary	NE-Low
RP1478	Murine	SCLC, primary	NE-High
RPM101	Murine	SCLC, primary	NE-High
RPM102	Murine	SCLC, primary	NE-High
RPM111	Murine	SCLC, primary	NE-High
RPM112	Murine	SCLC, primary	NE-Low
RPM152	Murine	SCLC, primary	NE-Low
PC9	Human	NSCLC	Lung adenocarcinoma
H1155	Human	NSCLC	Lung adenocarcinoma
H1915	Human	NSCLC	Lung adenocarcinoma
H2110	Human	NSCLC	Lung adenocarcinoma
HCC1359	Human	NSCLC	Large cell carcinoma
HCC4006	Human	NSCLC	Lung adenocarcinoma
H358	Human	NSCLC	Lung adenocarcinoma
HCC827	Human	NSCLC	Lung adenocarcinoma
H1975	Human	NSCLC	Lung adenocarcinoma
PBMCs (x26 donors)	Human	NORMAL, primary	Immune cells
MCR5	Human	NORMAL	Lung fibroblasts
MCR9	Human	NORMAL	Lung fibroblasts
HPDE	Human	NORMAL	Pancreas epithelial cells
HBEC-3K	Human	NORMAL	Bronchial epithelial cells
CAF1	Human	NORMAL, primary	Cancer-associated fibroblasts
CAF2	Human	NORMAL, primary	Cancer-associated fibroblasts
NIH3T3	Murine	NORMAL	Embryonic fibroblasts
MEF	Murine	NORMAL	Embryonic fibroblasts

### Sheet: Table S1D
Supplementary Table 1D - TCGA abbreviations for different cancer types
Study Abbreviation	Study Name
LAML	Acute Myeloid Leukemia
ACC	Adrenocortical carcinoma
BLCA	Bladder Urothelial Carcinoma
LGG	Brain Lower Grade Glioma
BRCA	Breast invasive carcinoma
CESC	Cervical squamous cell carcinoma and endocervical adenocarcinoma
CHOL	Cholangiocarcinoma
COAD	Colon adenocarcinoma
ESCA	Esophageal carcinoma
GBM	Glioblastoma multiforme
HNSC	Head and Neck squamous cell carcinoma
KICH	Kidney Chromophobe
KIRC	Kidney renal clear cell carcinoma
KIRP	Kidney renal papillary cell carcinoma
LIHC	Liver hepatocellular carcinoma
LUAD	Lung adenocarcinoma
LUSC	Lung squamous cell carcinoma
DLBC	Lymphoid Neoplasm Diffuse Large B-cell Lymphoma
MESO	Mesothelioma
OV	Ovarian serous cystadenocarcinoma
PAAD	Pancreatic adenocarcinoma
PCPG	Pheochromocytoma and Paraganglioma
PRAD	Prostate adenocarcinoma
READ	Rectum adenocarcinoma
SARC	Sarcoma
SKCM	Skin Cutaneous Melanoma
STAD	Stomach adenocarcinoma
TGCT	Testicular Germ Cell Tumors
THYM	Thymoma
THCA	Thyroid carcinoma
UCS	Uterine Carcinosarcoma
UCEC	Uterine Corpus Endometrial Carcinoma
UVM	Uveal Melanoma
